# Inbreeding depression leads to reduced fitness in declining populations of wild maize

**DOI:** 10.1101/2023.11.20.567972

**Authors:** Aimee J Schulz, David E Hufnagel, Paul Gepts, Matthew B Hufford

## Abstract

Crop wild relatives can serve as a source of variation for the genetic improvement of modern varieties. However, the realization of this genetic potential depends critically on the conservation of wild populations. In this study, five populations of *Zea mays* ssp. *parviglumi*s, the closest relative of domesticated maize, were collected in Jalisco, Mexico and planted in a common garden. Eleven traits related to plant fitness were measured and evaluated in the context of genetic diversity and genetic load. Plants whose seed were sourced from larger, less disturbed populations had greater genetic diversity, lower genetic load, and possessed phenotypes associated with higher fitness, while plants sourced from smaller, heavily impacted populations had traits characteristic of lower fitness and increased genetic load. For example, plants from larger populations germinated more quickly, reached anthesis sooner, demonstrated a higher level of photosynthetic activity, and produced more above-ground biomass, suggesting a direct correlation between the fitness of a population, genetic diversity, and genetic load. These results emphasize the importance of preserving the habitat of populations of *Zea mays* ssp. *parviglumis* to limit inbreeding depression and maintain the genetic diversity and adaptive potential of this germplasm.
