## Supplemental Table 1 for "Inbreeding depression leads to reduced fitness in declining populations of wild maize"

### Sheet: Sheet1
Marker ID	Repeat Motif	BIN	PIC value	Expected Size	Chromosome Arm	Forward Primer	Reverse Primer	Reference
phi056	CCG	1.01	0.447	239 / 259	Short	ACTTGCTTGCCTGCCGTTAC	CGCACACCACTTCCCAGAA	Matsuoka et al. 2002
phi227562	ACC	1.11	0.597	309 / 325	Long	TGATAAAGCTCAGCCACAAGG	ATCTCGGCTACGGCCAGA	Register et al.
phi402893	AGC	2	0.479	209 / 237	Short	GCCAAGCTCAGGGTCAAG	CACGAGCGTTATTCGCTGT	Matsuoka et al.2002
phi427434	ACC	2.08	0.376	123 / 139	Long	CAACTGACGCTGATGGATG	TTGCGGTGTTAAGCAATTCTCC	Matsuoka et al. 2002
phi073	AGC	3.05	0.358	176 / 195	Long	GTGCGAGAGGCTTGACCAA	AAGGGTTGAGGGCGAGGAA	Matsuoka et al. 2002
umc1757	TCC	4.01	0.89	157	Short	TTTTCTGCAGGGATAACATTTGTG	ATAGGAGGTGAGGTGAGGAGGAAG	MaizeGDB
umc1109	ACG	4.1	0.375	110	Long	GCAACACAGGACCAAATCATCTCT	GTTCGGTCCGTAGAAGAACTCTCA	George et al. 2004
phi333597	AAG	5.05	0.343	213 / 259	Long	AGCTCGAGTACCTGCCGAG	TGCATCTCTGAGACCATCACC	Matsuoka et al. 2002
phi389203	AGC	6.03	0.434	301 / 310	Long	GACGAAAAGGTGGCTCGT	TGCAGTCCTAGATCAGTTCCAA	MaizeGDB
phi299852	AGC	6.07	0.527	99 / 132	Long	GATGTGGGTGCTACGAGCC	AGATCTCGGAGCTCGGCTA	Register et al.
phi034	CCT	7.02	0.589	118 / 145	Short	TAGCGACAGGATGGCCTCTTCT	GGGGAGCACGCCTTCGTTCT	Matsuoka et al. 2002
phi328175	AGG	7.04	0.58	101 / 130	Long	GGGAAGTGCTCCTTGCAG	CGGTAGGTGAACGCGGTA	MaizeGDB
phi420701	CCG	8	0.73	291 / 300	Short	GATGTTTCAAAACCACCCAGA	ATGGCACGAATAGCAACAGG	Register et al.
phi233376	CCG	8.09	0.545	138 / 155	Long	CCGGCAGTCGATTACTCC	CGAGACCAAGAGAACCCTCA	Matsuoka et al. 2002
phi033	AAG	9.01	0.464	236 / 264	Short	ATCGAAATGCAGGCGATGGTTCTC	ATCGAGATGTTCTACGCCCTGAAGT	Matsuoka et al. 2002
phi448880	AAG	9.06	0.72	178 / 188	Long	CGATCCGGAGGAGTTCCTTA	CCATGAACATGCCAATGC	Matsuoka et al. 2002
phi059	ACC	10.02	0.404	146 / 146	Short	AAGCTAATTAAGGCCGGTCATCCC	TCCGTGTACTCGGCGGACTC	Matsuoka et al. 2002
phi323152	CCG	10.07	0.414	137 / 147	Long	TCAGGGAGCTCACCTACTACGG	CACGACTGCACCGATTAGC	Register et al.
