## Supplemental Data for "Inbreeding depression leads to reduced fitness in declining populations of wild maize"

### Sheet: Sheet2
Indiv	Pop	umc1109	phi073	phi227562	phi299852	phi333597	phi056	phi427434	phi402893	phi033	phi034	phi328175	phi233376	phi059	phi323152	phi389203	phi420701	umc1757
SLO_1	SLO	127/133	212/215	328/331	127/127	236/239	163/163	266/266	236/242	0/0	142/142	136/145	170/178	176/179	164/164	321/321	311/314	158/173
SLO_2	SLO	125/133	206/212	328/331	127/127	236/236	157/157	260/266	242/242	263/263	142/159	142/142	172/178	167/179	158/164	321/327	311/314	158/173
SLO_3	SLO	125/133	212/212	328/328	127/133	236/236	157/163	260/266	242/245	263/263	142/159	142/145	170/178	179/179	0/0	0/0	311/314	158/173
SLO_4	SLO	133/133	206/212	328/334	127/127	236/239	154/157	260/266	230/245	0/0	142/159	0/0	0/0	176/179	161/161	0/0	0/0	158/173
SLO_5	SLO	133/133	212/212	328/334	127/127	236/239	163/163	260/260	236/245	266/266	142/158	126/145	170/178	176/179	161/164	321/321	314/314	158/158
SLO_6	SLO	133/133	206/212	334/334	127/127	236/239	157/163	260/266	242/245	263/266	142/158	142/142	178/178	176/179	161/164	321/321	311/314	173/173
SLO_7	SLO	125/133	206/212	331/334	127/127	236/236	157/163	260/266	236/245	266/266	161/161	142/145	170/170	179/179	161/164	321/327	314/314	158/173
SLO_8	SLO	0/0	206/212	331/331	127/127	236/239	157/157	260/260	230/245	266/266	161/161	142/145	170/170	179/179	161/161	321/327	314/314	173/173
SLO_9	SLO	125/133	206/212	0/0	127/127	236/236	163/163	260/260	230/242	263/266	159/161	145/145	170/178	176/179	164/164	321/327	311/311	173/173
SLO_10	SLO	133/133	206/212	0/0	127/127	236/239	157/163	260/260	242/245	266/266	161/161	142/145	170/178	176/179	161/164	321/321	311/314	158/158
SLO_11	SLO	133/133	212/215	334/334	127/133	236/236	157/163	260/266	230/245	263/266	142/159	136/136	170/170	179/179	164/168	321/321	311/314	158/173
SLO_12	SLO	133/133	212/212	331/334	127/127	239/239	163/163	260/266	230/245	266/266	161/161	142/145	178/178	176/179	164/164	321/321	311/314	158/173
SLO_13	SLO	133/133	206/212	331/331	127/127	236/236	157/157	260/260	236/242	266/266	158/158	142/145	170/178	176/179	164/164	321/321	311/311	158/158
SLO_15	SLO	133/133	206/212	331/334	127/133	236/236	157/163	260/260	245/245	266/266	142/158	142/145	168/170	179/179	161/161	321/321	314/314	158/173
SLO_17	SLO	125/127	212/212	328/334	127/127	236/239	0/0	260/260	242/245	266/266	159/161	136/142	178/178	179/179	161/161	321/321	311/314	158/158
SLO_18	SLO	133/133	206/212	331/334	127/127	236/239	163/163	260/260	242/245	266/266	159/161	142/145	168/170	179/179	161/164	321/321	311/314	158/173
SLO_19	SLO	133/133	212/212	331/334	127/127	236/236	163/163	260/266	245/245	263/266	161/161	142/142	170/170	176/179	164/164	321/321	311/314	158/158
SLO_20	SLO	133/133	212/215	328/331	127/127	236/239	157/163	260/260	230/245	263/266	142/159	126/142	178/178	176/179	161/164	321/321	314/314	158/158
SLO_21	SLO	133/133	206/212	334/334	127/127	236/239	0/0	260/266	236/242	266/266	159/161	136/136	178/178	179/179	164/164	321/321	314/314	173/173
SLO_23	SLO	133/133	212/212	0/0	127/127	236/239	157/163	266/266	230/245	263/266	158/161	142/142	170/178	176/179	161/164	321/321	314/314	173/173
SLO_24	SLO	133/133	212/212	331/343	127/127	236/236	157/157	266/266	242/245	263/266	142/159	136/142	168/170	176/179	164/164	321/327	311/314	158/173
SLO_25	SLO	125/133	212/212	331/331	127/127	239/239	157/163	260/260	242/245	266/266	159/161	142/145	170/178	176/176	161/164	0/0	311/311	173/173
SLO_26	SLO	133/133	212/212	337/337	127/133	236/236	154/163	266/266	230/236	263/266	158/161	142/142	178/178	179/179	164/164	321/321	314/314	158/158
SLO_27	SLO	127/133	212/212	331/334	127/133	236/236	157/163	260/266	245/245	263/263	142/161	126/142	170/172	179/179	164/164	321/327	311/314	158/158
SLO_28	SLO	133/133	206/212	331/337	133/143	236/239	157/163	260/260	230/230	263/266	161/161	142/142	178/178	179/179	164/168	321/327	311/314	158/158
SLO_29	SLO	125/133	212/212	328/334	127/127	236/239	163/163	260/260	242/245	266/266	158/161	142/142	168/178	179/179	164/164	321/321	311/311	155/173
SLO_30	SLO	125/127	212/212	0/0	127/127	236/236	154/157	260/260	242/245	0/0	152/161	0/0	178/178	176/179	161/161	0/0	0/0	155/158
SLO_31	SLO	133/133	206/212	328/334	127/127	236/239	154/154	263/266	230/242	266/266	158/164	126/126	170/178	176/179	164/164	321/321	314/314	158/173
SLO_32	SLO	133/133	212/212	331/331	127/127	236/236	163/163	260/266	230/242	263/263	159/161	142/142	168/170	176/179	161/161	321/321	314/314	158/173
SLO_33	SLO	133/133	206/212	334/343	127/127	236/236	163/163	260/266	230/245	0/0	142/161	142/145	168/178	176/176	161/161	321/327	311/311	158/173
SLO_34	SLO	0/0	212/212	0/0	127/127	236/236	157/163	260/266	242/245	266/266	161/161	136/142	170/178	176/179	164/168	0/0	311/314	158/158
SLO_35	SLO	125/133	212/212	334/334	0/0	236/239	154/154	266/266	242/245	266/266	158/158	126/146	170/170	176/176	164/164	321/321	314/314	158/173
SLO_36	SLO	0/0	212/212	337/337	127/143	236/236	154/163	260/269	242/245	266/266	142/159	136/145	170/178	167/179	164/164	321/321	311/314	173/173
SLO_37	SLO	125/133	206/212	331/334	127/127	239/239	157/163	260/263	242/242	266/283	159/161	142/142	168/178	176/179	161/164	321/321	311/311	158/158
SLO_38	SLO	133/133	206/212	0/0	127/127	236/236	163/163	260/266	236/245	263/266	142/159	136/136	168/178	179/179	164/164	321/321	311/311	158/173
SLO_39	SLO	125/133	212/212	334/346	127/127	239/239	157/163	260/260	245/245	266/266	159/159	137/146	170/178	179/179	164/164	321/321	314/314	158/158
SLO_40	SLO	133/133	212/212	337/337	127/127	236/236	157/163	260/266	242/242	263/266	158/158	137/146	168/170	176/179	164/164	321/321	311/314	155/158
SLO_41	SLO	125/133	212/212	331/331	127/127	236/236	163/163	260/266	245/245	266/266	161/161	136/136	178/178	179/179	164/164	321/327	314/314	158/158
SLO_42	SLO	0/0	212/212	331/334	127/127	236/239	163/163	260/266	230/242	263/266	142/161	126/145	170/178	179/179	164/164	321/321	311/314	158/173
SLO_43	SLO	0/0	212/212	328/334	127/127	236/239	0/0	260/266	230/230	263/266	159/161	126/142	170/170	176/176	164/164	321/321	311/314	158/173
SLO_44	SLO	133/133	212/212	328/331	127/127	236/236	157/163	266/266	230/242	263/263	161/161	126/145	168/168	179/179	164/164	321/321	311/311	173/173
SLO_45	SLO	133/133	212/212	331/334	127/127	236/236	163/163	260/266	236/245	266/266	158/161	142/142	170/178	176/176	164/164	321/321	311/311	158/173
SLO_46	SLO	133/133	212/212	334/334	127/133	236/236	154/163	260/260	230/245	266/266	159/161	136/142	178/178	176/179	161/164	321/321	311/314	0/0
SLO_47	SLO	125/133	212/212	328/328	133/133	236/239	157/163	260/260	242/245	266/266	142/159	126/145	178/178	176/179	161/161	321/321	311/311	158/173
SLO_48	SLO	125/133	212/212	328/328	127/133	236/236	163/163	260/266	230/230	0/0	159/161	142/145	178/178	176/179	164/164	321/321	311/314	158/158
SLO_49	SLO	133/133	206/212	331/334	127/127	236/239	157/163	260/266	245/245	263/266	159/159	142/145	170/178	176/179	164/164	321/321	311/314	158/176
SLO_50	SLO	133/133	206/206	0/0	127/127	236/239	154/154	260/266	230/242	266/266	159/159	142/145	168/178	176/179	161/161	321/321	314/314	173/173
EJUA_1	EJUA	125/125	215/215	334/334	149/149	236/236	154/154	269/269	236/236	272/272	161/161	142/145	176/176	176/176	161/161	327/327	0/0	176/176
EJUA_2	EJUA	125/133	212/218	0/0	136/149	239/239	144/157	269/272	230/236	272/272	149/164	145/145	168/170	176/176	164/164	333/333	0/0	168/176
EJUA_3	EJUA	125/127	206/212	334/340	130/149	236/239	144/157	269/272	236/236	263/263	142/164	145/148	173/176	176/176	161/164	327/333	313/313	176/176
EJUA_4	EJUA	133/133	212/212	328/334	149/149	233/239	144/157	269/269	236/245	272/272	142/164	142/142	171/176	176/176	161/164	321/327	313/313	176/176
EJUA_6	EJUA	125/133	212/215	334/340	149/149	236/236	144/157	269/269	236/236	263/272	0/0	145/148	168/171	179/179	161/161	333/333	0/0	158/176
EJUA_8	EJUA	133/133	212/212	337/337	136/153	239/239	144/157	269/269	236/242	263/272	161/164	145/148	170/173	167/179	161/161	327/327	314/317	167/176
EJUA_9	EJUA	133/133	212/212	334/340	142/149	236/239	144/157	260/269	236/236	272/275	161/164	142/151	160/173	176/179	164/164	333/333	313/313	161/176
EJUA_10	EJUA	125/133	212/212	328/328	149/149	227/236	157/157	269/275	236/245	275/283	142/142	145/145	170/173	167/179	161/164	321/321	313/313	158/161
EJUA_11	EJUA	0/0	212/212	328/337	130/133	233/239	157/157	269/269	236/245	272/272	161/161	145/148	168/171	176/176	161/161	321/327	313/313	158/176
EJUA_12	EJUA	125/125	212/215	334/337	132/136	239/239	144/144	269/269	236/236	263/263	158/158	142/145	0/0	167/167	161/161	321/333	313/313	161/176
EJUA_13	EJUA	125/133	215/218	337/340	142/149	239/239	144/157	269/272	254/254	263/283	161/164	145/148	168/170	176/179	161/161	321/324	313/317	176/176
EJUA_14	EJUA	125/128	212/212	328/334	143/149	236/236	144/163	272/272	236/236	272/272	142/164	145/148	171/173	167/176	161/164	324/327	317/317	158/158
EJUA_15	EJUA	125/133	212/215	328/340	136/149	239/239	157/157	269/272	236/236	272/272	164/164	142/142	160/170	167/167	161/164	333/333	0/0	176/176
EJUA_16	EJUA	125/133	212/215	328/334	142/149	236/239	144/144	260/275	230/242	263/272	158/161	148/148	168/170	176/179	161/164	321/327	311/311	161/176
EJUA_17	EJUA	125/133	206/215	334/334	149/149	236/239	157/157	269/269	236/254	266/272	158/164	148/148	160/160	167/179	161/161	327/327	313/313	176/176
EJUA_18	EJUA	133/133	212/215	328/334	136/142	236/236	144/157	260/269	236/245	263/272	142/164	145/145	160/170	167/176	161/164	333/333	311/311	155/176
EJUA_19	EJUA	125/125	206/215	334/337	136/142	239/239	144/144	269/269	236/245	263/263	164/164	142/151	168/168	176/179	161/164	321/327	311/311	155/158
EJUA_20	EJUA	127/133	212/212	334/340	130/149	239/239	157/157	269/269	236/236	263/272	161/161	142/148	173/173	167/179	161/161	327/327	0/0	161/176
EJUA_21	EJUA	125/127	218/218	343/343	149/153	239/239	144/144	269/269	237/245	263/278	158/161	145/145	168/168	176/176	161/161	321/327	311/311	173/176
EJUA_22	EJUA	125/128	0/0	0/0	143/149	236/239	144/144	0/0	236/236	272/278	158/164	148/151	168/170	167/179	161/164	327/327	317/317	161/176
EJUA_23	EJUA	125/133	212/215	328/334	143/143	233/239	144/144	266/272	236/245	263/263	142/164	142/142	160/171	167/179	161/161	321/324	311/311	173/173
EJUA_24	EJUA	125/127	212/218	328/334	142/149	227/239	154/163	260/269	236/254	272/272	161/164	139/145	168/170	176/179	158/161	327/333	0/0	161/161
EJUA_25	EJUA	125/125	212/215	328/340	136/149	227/236	144/163	269/269	236/236	272/272	164/164	142/145	168/170	167/179	161/164	321/321	0/0	173/173
EJUA_26	EJUA	125/125	212/121	331/340	130/130	239/239	144/144	269/272	230/232	263/263	154/164	148/148	170/170	167/167	161/164	321/327	313/313	176/176
EJUA_27	EJUA	125/125	212/215	343/343	133/149	239/239	144/157	269/269	236/245	263/263	158/164	142/145	170/173	167/176	164/164	327/330	317/317	161/161
EJUA_28	EJUA	133/133	206/212	328/337	130/132	236/236	144/157	269/272	236/236	263/272	161/164	136/142	170/170	176/179	161/161	327/333	313/317	161/161
EJUA_29	EJUA	125/127	212/212	328/340	132/132	236/239	154/157	269/269	236/236	269/272	158/164	0/0	170/176	167/176	164/164	321/327	0/0	161/176
EJUA_30	EJUA	133/133	212/215	334/340	132/143	236/239	144/147	260/260	236/236	263/269	164/164	139/151	176/176	167/176	161/164	321/327	311/311	155/168
EJUA_31	EJUA	125/125	212/212	328/340	132/149	236/239	144/147	269/272	236/236	272/272	142/158	142/145	171/171	176/179	164/164	327/333	0/0	158/158
EJUA_32	EJUA	125/133	212/212	334/337	132/149	227/239	144/144	269/269	230/236	263/272	161/161	142/142	170/173	176/176	164/164	333/333	0/0	158/161
EJUA_33	EJUA	127/127	212/212	328/340	130/132	236/239	144/154	269/272	236/245	272/278	142/164	145/145	160/173	167/179	161/164	324/327	0/0	161/173
EJUA_34	EJUA	133/133	212/212	334/334	136/136	239/239	144/144	260/269	230/236	263/263	161/164	142/148	170/173	167/176	161/161	327/327	317/317	173/176
EJUA_35	EJUA	133/133	212/215	334/337	136/143	236/236	144/144	269/269	236/248	263/263	164/164	145/148	170/171	176/176	161/164	321/321	314/314	168/176
EJUA_36	EJUA	125/128	206/212	0/0	142/153	227/236	144/144	269/269	245/245	0/0	161/161	148/148	168/173	176/179	161/161	321/321	317/317	161/176
EJUA_37	EJUA	125/133	212/218	331/337	136/142	236/239	157/163	269/269	242/242	263/272	164/164	145/148	160/179	167/167	161/164	327/333	313/317	168/168
EJUA_38	EJUA	0/0	215/218	343/343	142/149	239/239	144/157	260/260	245/245	0/0	142/164	142/145	168/168	176/176	161/164	321/327	314/314	168/176
EJUA_39	EJUA	127/133	212/212	328/328	132/153	0/0	144/144	269/272	230/236	0/0	142/164	142/145	170/170	176/176	161/161	327/333	313/313	161/176
EJUA_40	EJUA	0/0	206/212	334/334	132/136	236/239	144/157	269/269	236/236	263/268	164/164	142/145	160/168	176/179	161/164	321/327	313/314	173/173
EJUA_41	EJUA	125/127	212/215	328/340	130/149	236/239	144/144	269/269	236/245	0/0	161/164	142/148	170/173	167/176	161/161	327/333	317/317	168/176
EJUA_42	EJUA	125/133	212/212	346/346	130/132	227/239	144/154	269/272	236/254	266/283	161/164	139/148	160/168	176/179	164/164	333/333	313/313	161/176
EJUA_43	EJUA	127/133	212/212	334/334	130/149	227/239	144/144	269/272	245/245	0/0	142/142	145/148	170/171	176/179	164/167	327/327	313/313	168/176
EJUA_45	EJUA	125/127	212/215	328/328	142/149	236/236	147/157	269/269	236/245	0/0	161/164	139/142	160/171	176/179	164/164	327/327	0/0	173/176
EJUA_46	EJUA	125/125	212/212	328/337	130/143	236/239	144/157	266/269	236/249	263/283	161/164	148/148	170/178	176/176	161/167	327/333	317/317	176/176
EJUA_47	EJUA	127/127	212/212	334/349	132/132	236/236	147/157	272/272	236/254	0/0	161/164	142/142	160/160	176/179	161/161	327/327	320/320	168/176
EJUA_49	EJUA	127/127	215/218	337/337	133/142	236/239	144/144	269/272	245/245	269/272	161/161	142/145	168/170	167/167	161/164	327/327	314/317	168/176
EJUA_51	EJUA	125/133	212/215	328/340	149/151	239/239	144/154	269/269	0/0	272/272	142/164	148/148	160/170	176/179	158/164	333/333	314/317	176/176
EJUA_52	EJUA	125/125	212/212	328/343	130/130	239/239	144/144	272/272	236/245	272/278	164/164	142/145	171/171	176/176	161/164	327/327	0/0	161/176
EJUB_1	EJUB	125/133	212/212	334/334	132/143	239/239	144/144	269/269	236/245	263/263	158/164	136/136	171/171	176/176	161/161	333/333	311/314	161/167
EJUB_2	EJUB	125/125	212/215	334/337	136/136	233/239	147/157	269/269	236/236	263/263	142/164	142/151	167/167	176/176	164/167	321/333	314/317	158/158
EJUB_3	EJUB	127/133	212/215	334/343	132/136	236/239	144/157	269/272	245/245	263/272	161/161	145/145	171/171	176/179	161/164	333/333	0/0	167/175
EJUB_4	EJUB	127/127	212/212	328/328	127/130	227/239	144/157	269/269	245/245	272/272	164/164	142/145	170/170	176/176	161/161	327/327	311/314	168/173
EJUB_5	EJUB	127/133	212/212	328/337	130/149	236/239	144/157	269/269	236/236	263/272	142/161	145/151	160/170	0/0	161/161	0/0	313/314	168/176
EJUB_6	EJUB	125/133	206/215	328/340	130/149	236/239	154/154	260/269	230/230	272/283	142/142	145/148	168/171	0/0	161/167	333/333	313/314	161/176
EJUB_7	EJUB	125/127	212/212	328/334	132/136	236/239	144/144	269/269	236/245	263/278	161/164	145/145	170/173	176/179	161/167	327/327	311/311	158/176
EJUB_8	EJUB	128/133	212/212	334/334	133/149	236/239	157/157	269/272	245/245	278/278	161/164	0/0	170/171	167/176	161/161	0/0	313/313	161/173
EJUB_9	EJUB	127/127	212/215	334/343	149/149	236/239	144/144	269/269	236/245	272/272	142/161	142/148	160/160	167/179	161/161	0/0	317/317	176/176
EJUB_10	EJUB	125/125	0/0	331/331	127/130	227/239	154/157	272/272	236/236	272/278	164/164	142/151	170/170	167/167	157/161	327/333	0/0	155/176
EJUB_11	EJUB	127/133	212/212	337/337	130/130	236/239	144/144	269/269	236/236	263/263	161/161	142/148	170/170	167/176	164/164	0/0	313/314	167/176
EJUB_12	EJUB	125/133	212/212	328/334	136/149	236/239	144/157	269/272	236/236	272/278	164/164	145/145	170/173	167/176	161/161	333/333	313/313	161/161
EJUB_13	EJUB	127/128	212/212	337/337	130/149	236/239	144/157	269/272	230/236	263/272	164/164	148/148	168/168	167/179	164/167	321/321	311/311	158/161
EJUB_14	EJUB	125/127	215/215	328/337	130/130	239/239	144/157	269/272	230/236	263/272	142/164	142/148	160/170	167/167	161/164	327/327	0/0	168/176
EJUB_15	EJUB	125/125	206/212	340/340	130/130	236/236	144/144	269/272	230/230	263/278	142/161	145/145	160/173	176/179	161/164	327/333	313/313	161/161
EJUB_16	EJUB	133/133	212/212	346/349	136/149	236/236	144/144	269/269	236/245	263/268	142/161	145/145	160/173	176/176	158/161	321/333	0/0	161/176
EJUB_17	EJUB	0/0	206/206	337/337	149/149	236/239	144/144	269/269	0/0	263/272	142/161	148/148	171/171	176/176	164/164	327/327	314/314	0/0
EJUB_18	EJUB	125/127	212/215	334/340	136/149	236/239	144/157	269/272	236/245	263/272	164/164	0/0	170/171	176/176	161/164	327/327	317/317	158/158
EJUB_19	EJUB	127/127	215/218	328/334	136/149	236/239	144/144	272/272	236/245	268/283	142/142	142/145	160/170	176/179	161/161	327/327	311/311	176/176
EJUB_20	EJUB	127/127	212/215	334/334	130/136	239/239	144/144	269/272	236/245	263/268	158/161	142/145	173/176	167/176	161/164	327/333	317/317	161/161
EJUB_21	EJUB	125/133	212/215	334/334	149/149	236/239	144/144	269/269	230/236	272/272	161/161	142/145	171/173	167/179	161/164	321/327	313/313	158/161
EJUB_22	EJUB	125/127	215/218	334/334	132/136	236/239	144/144	269/272	230/236	263/272	164/164	142/145	170/171	176/179	161/161	333/327	313/313	167/173
EJUB_23	EJUB	125/127	212/212	334/340	149/149	236/239	157/157	269/272	236/245	263/283	142/164	142/145	170/171	176/179	161/161	327/327	313/313	173/173
EJUB_24	EJUB	128/128	212/215	334/334	136/136	236/236	154/163	269/269	236/236	263/263	161/164	142/145	170/176	167/179	161/164	327/327	317/317	155/158
EJUB_25	EJUB	125/127	212/215	328/334	149/149	236/239	144/144	269/272	236/236	263/272	164/164	145/148	168/173	176/176	161/161	0/0	311/313	176/176
EJUB_26	EJUB	125/125	212/212	334/334	136/136	239/239	157/157	272/272	236/245	263/272	161/164	148/148	170/171	167/176	161/161	321/324	311/317	155/158
EJUB_27	EJUB	125/125	212/212	328/334	132/149	236/239	154/157	269/272	236/236	263/272	164/164	145/151	160/160	176/176	164/164	0/0	0/0	0/0
EJUB_28	EJUB	125/128	212/212	328/337	132/137	227/236	157/157	269/272	245/245	268/272	161/161	139/142	160/168	176/179	161/161	327/333	314/314	155/161
EJUB_29	EJUB	127/133	215/218	334/340	149/149	227/239	154/157	269/272	245/245	272/278	142/158	142/148	160/170	176/176	161/161	333/333	311/311	161/161
EJUB_30	EJUB	125/127	212/212	334/337	136/149	227/236	157/157	269/272	236/245	263/283	158/164	142/145	160/160	176/176	161/161	321/321	314/314	161/176
EJUB_34	EJUB	0/0	206/215	328/334	133/149	239/239	0/0	0/0	0/0	272/278	142/164	142/142	170/171	0/0	164/164	333/333	314/314	161/167
EJUB_38	EJUB	125/125	215/215	328/328	130/149	236/239	144/144	269/269	236/236	263/272	161/161	145/145	170/170	176/179	0/0	0/0	313/313	0/0
EJUB_40	EJUB	125/133	212/215	334/340	130/149	236/236	144/144	260/269	230/236	263/268	161/161	142/142	176/176	176/176	161/164	327/327	314/314	158/161
EJUB_41	EJUB	133/133	212/212	334/334	132/137	236/239	144/157	269/272	236/242	263/272	158/161	142/145	160/170	176/179	164/164	333/333	314/314	168/176
EJUB_42	EJUB	127/133	212/215	328/334	149/149	239/239	157/157	269/272	236/236	272/283	164/164	142/145	170/170	167/179	161/161	324/333	313/313	158/168
EJUB_43	EJUB	125/125	212/212	334/334	142/143	236/236	157/157	269/269	230/245	263/272	158/161	142/145	160/176	176/176	161/161	321/321	317/317	176/176
EJUB_44	EJUB	128/133	212/215	328/328	136/142	239/239	144/144	269/269	236/236	263/272	164/164	142/145	168/170	167/179	161/164	321/327	314/314	158/161
EJUB_45	EJUB	125/127	212/212	328/334	143/149	239/239	144/157	269/272	0/0	272/272	141/161	145/145	170/176	167/179	164/164	321/321	311/311	173/173
EJUB_46	EJUB	127/133	206/212	334/340	136/149	239/239	154/154	272/272	236/236	272/272	158/161	148/148	170/170	167/179	161/161	327/327	313/313	0/0
EJUB_47	EJUB	125/125	212/212	328/337	143/143	236/239	157/157	269/269	236/245	263/272	142/164	142/142	168/171	167/176	161/161	327/330	313/317	176/176
EJUB_48	EJUB	127/127	212/215	328/331	130/133	233/236	144/157	269/269	236/236	268/278	142/164	145/145	0/0	176/176	161/161	321/321	311/311	161/161
EJUB_49	EJUB	128/128	212/212	328/328	149/154	236/239	144/157	269/272	236/245	272/272	161/164	139/148	160/171	176/176	161/161	324/327	314/314	155/176
EJUB_50	EJUB	125/125	212/212	328/334	142/143	239/239	144/157	272/272	245/245	263/272	142/142	0/0	170/170	176/176	164/164	327/333	311/311	155/155
ELG_1	ELG	125/125	212/212	334/340	143/149	239/239	144/144	272/272	236/236	263/263	142/142	148/148	170/170	167/167	164/164	333/333	0/0	167/176
ELG_2	ELG	125/125	212/212	334/340	143/149	239/239	144/144	272/272	236/236	263/263	142/164	148/148	170/170	167/167	0/0	0/0	314/317	158/161
ELG_4	ELG	125/125	212/212	334/340	143/149	239/239	144/144	272/272	236/236	263/268	142/142	145/145	170/170	167/167	0/0	324/333	0/0	158/161
ELG_5	ELG	125/125	212/212	334/340	149/149	239/239	154/154	272/272	236/236	263/263	142/164	145/148	170/170	167/167	164/164	324/324	0/0	0/0
ELG_6	ELG	125/125	212/212	340/340	143/149	239/239	144/144	272/272	236/236	263/263	142/142	145/148	170/170	167/167	164/164	324/324	314/314	161/161
ELG_8	ELG	125/125	212/212	0/0	143/149	239/239	144/144	272/272	236/236	263/263	142/142	0/0	0/0	0/0	0/0	0/0	317/317	161/161
ELG_9	ELG	125/125	212/212	0/0	143/149	239/239	144/157	272/272	236/236	263/268	142/164	148/148	0/0	167/167	0/0	0/0	314/314	161/161
ELG_14	ELG	125/125	212/212	340/340	149/149	239/239	144/144	272/272	236/236	263/268	164/164	0/0	170/170	167/167	164/164	324/333	0/0	0/0
ELG_19	ELG	125/125	212/212	340/340	149/149	239/239	144/144	272/272	236/236	263/268	142/142	145/148	170/170	167/167	158/158	324/324	0/0	0/0
ELG_20	ELG	125/125	212/212	340/340	143/149	239/239	144/144	272/272	236/236	263/268	142/164	148/148	170/170	0/0	0/0	0/0	314/314	0/0
ELG_21	ELG	125/125	212/212	340/340	143/143	239/239	144/144	272/272	236/236	263/263	142/142	148/148	170/170	167/167	164/164	0/0	317/317	0/0
ELG_22	ELG	125/125	212/212	340/340	149/149	239/239	144/144	272/272	236/236	263/263	142/142	0/0	0/0	167/167	164/164	333/333	0/0	0/0
ELG_24	ELG	125/125	212/212	340/340	143/149	239/239	144/144	272/272	236/236	263/268	142/142	148/148	170/170	0/0	158/164	324/333	0/0	0/0
ELG_25	ELG	125/125	212/212	340/340	149/149	239/239	144/144	272/272	236/236	263/263	142/142	145/145	170/170	167/167	164/164	324/333	0/0	0/0
ELG_27	ELG	125/125	212/212	340/340	143/149	239/239	144/144	272/272	236/236	263/268	142/164	148/148	170/170	167/167	164/164	324/324	314/314	158/161
ELG_28	ELG	125/125	212/212	340/340	143/149	239/239	144/144	272/272	236/236	263/263	142/142	148/148	170/170	167/167	0/0	324/324	0/0	0/0
MSA_1	MSA	133/133	212/215	331/334	127/133	239/239	163/163	260/269	236/245	266/266	142/164	145/145	168/172	170/176	161/161	321/327	0/0	0/0
MSA_2	MSA	125/133	206/212	328/331	127/133	239/239	163/163	260/269	245/245	263/266	161/164	136/145	172/178	179/179	161/161	321/321	317/317	161/161
MSA_3	MSA	125/133	206/206	331/331	140/140	236/236	154/154	260/266	242/245	272/272	159/159	136/145	170/170	170/176	164/168	327/327	314/314	158/161
MSA_4	MSA	125/125	206/206	328/331	127/127	236/236	157/157	260/263	242/245	266/272	159/161	145/151	170/170	179/179	164/168	321/321	0/0	158/161
MSA_5	MSA	125/133	212/212	334/334	127/127	236/239	154/154	260/260	236/236	266/266	158/161	136/136	172/172	170/179	161/164	321/327	317/317	161/161
MSA_6	MSA	133/133	206/215	328/334	133/133	236/239	154/154	260/272	230/242	263/266	159/161	136/145	170/172	170/179	164/164	321/321	314/317	161/161
MSA_7	MSA	127/133	206/212	331/334	127/133	236/236	163/163	260/260	236/242	263/263	159/161	145/145	170/178	176/179	161/161	321/327	314/314	158/161
MSA_8	MSA	133/133	206/212	331/334	133/133	236/239	154/163	266/266	242/245	266/278	142/161	136/145	178/178	176/176	164/168	321/321	314/314	161/161
MSA_9	MSA	125/133	212/212	334/334	127/143	236/236	154/154	263/263	242/245	266/266	161/161	142/145	160/170	176/179	161/161	327/327	314/317	158/161
MSA_10	MSA	133/133	206/206	331/334	133/133	239/239	154/154	263/266	242/245	266/266	159/161	136/145	172/178	176/176	168/168	0/0	311/311	155/155
MSA_11	MSA	133/133	212/215	331/331	127/132	233/239	163/163	263/266	245/245	263/272	158/158	136/145	172/178	176/179	161/161	321/327	314/314	155/179
MSA_12	MSA	133/133	206/212	331/334	127/127	236/239	154/163	260/266	236/242	263/266	161/161	145/145	170/178	176/176	164/168	321/321	314/314	155/173
MSA_13	MSA	133/133	212/212	328/331	127/127	233/236	154/163	260/266	242/245	266/266	0/0	136/145	170/170	179/179	164/164	327/330	314/314	173/173
MSA_14	MSA	133/133	212/212	331/331	127/127	236/239	154/163	260/260	242/242	266/266	161/161	136/139	170/178	179/179	164/164	321/327	311/311	155/173
MSA_15	MSA	133/133	212/215	334/334	132/136	236/236	154/154	260/272	230/245	266/278	0/0	136/142	168/170	176/179	158/161	321/327	314/314	173/173
MSA_16	MSA	125/133	212/212	331/331	127/127	236/236	154/154	0/0	242/242	266/266	0/0	136/136	170/178	176/179	164/164	321/321	313/314	155/176
MSA_17	MSA	125/133	212/212	328/328	127/127	236/239	154/163	260/266	242/245	266/266	142/161	142/145	170/178	167/179	164/168	321/327	314/314	155/161
MSA_18	MSA	133/133	206/206	331/334	127/127	236/236	154/163	266/266	230/245	263/266	0/0	136/145	170/172	176/176	164/164	321/327	313/314	155/155
MSA_19	MSA	133/133	206/212	328/331	127/127	236/236	154/163	269/269	242/242	266/266	142/142	136/142	170/170	176/176	164/164	0/0	313/314	155/173
MSA_20	MSA	125/133	212/212	331/334	133/133	236/236	163/163	266/266	242/242	266/266	0/0	136/151	170/121	179/179	164/164	321/327	314/314	155/158
MSA_21	MSA	133/133	212/215	334/334	127/133	239/239	163/163	266/269	230/236	266/266	0/0	136/145	171/178	176/179	168/168	321/327	314/314	155/155
MSA_22	MSA	133/133	212/215	334/334	127/133	236/239	154/154	260/266	242/245	263/266	0/0	136/142	172/178	170/176	161/161	321/327	311/314	158/173
MSA_23	MSA	133/133	0/0	328/334	127/133	236/236	163/163	260/266	230/236	266/266	0/0	136/145	163/170	179/179	164/168	321/321	314/314	158/173
MSA_24	MSA	125/133	206/215	334/337	127/149	236/236	163/163	266/269	236/242	263/266	161/161	136/142	170/170	179/179	158/168	321/327	314/314	158/173
MSA_26	MSA	133/133	212/212	334/334	133/142	236/239	154/163	266/266	236/236	266/266	161/161	136/145	178/178	176/179	164/168	0/0	314/314	158/173
MSA_27	MSA	133/133	206/212	331/331	133/133	236/239	157/163	266/266	242/245	266/266	159/159	145/151	172/178	167/176	164/164	327/327	314/314	155/158
MSA_28	MSA	0/0	212/215	337/337	127/127	239/239	163/163	260/260	242/242	266/266	158/158	145/145	160/160	176/179	0/0	321/321	314/314	173/176
MSA_29	MSA	125/125	215/215	334/337	127/133	236/239	154/154	260/260	242/245	266/266	161/161	136/142	170/178	170/179	161/164	327/327	311/314	173/173
MSA_30	MSA	133/133	206/212	334/337	127/127	236/239	163/163	266/266	242/245	266/266	142/158	136/145	170/178	176/176	164/164	327/327	311/314	155/173
MSA_31	MSA	133/133	212/212	331/337	127/133	236/239	163/163	266/272	0/0	266/266	142/164	136/142	0/0	179/179	161/164	321/321	311/314	173/173
MSA_32	MSA	125/133	206/215	334/337	127/127	239/239	144/144	263/266	236/236	266/272	158/161	136/145	170/178	176/179	161/161	321/321	311/314	173/176
MSA_33	MSA	125/133	212/212	343/346	127/132	239/239	144/157	266/266	236/236	263/266	142/161	136/136	170/170	179/179	158/164	321/321	311/314	155/173
MSA_34	MSA	133/133	212/212	331/337	127/127	239/239	163/163	0/0	230/242	266/278	0/0	136/142	170/178	170/179	161/161	321/327	311/311	155/158
MSA_35	MSA	127/133	212/215	334/337	127/127	236/239	144/163	260/269	236/245	263/272	142/161	145/145	170/178	170/176	164/168	321/327	314/314	161/173
MSA_36	MSA	133/133	206/206	337/337	127/127	236/239	154/154	266/266	245/257	266/266	159/164	136/145	178/178	170/179	161/168	321/327	313/314	173/173
MSA_37	MSA	133/133	212/212	331/337	127/132	236/239	154/154	263/266	242/245	263/263	161/161	142/145	178/178	176/179	164/168	321/321	314/317	155/155
MSA_38	MSA	125/127	212/215	334/337	127/133	236/239	163/163	260/260	242/245	263/266	158/161	136/142	170/171	176/176	164/168	321/327	311/314	173/173
MSA_39	MSA	0/0	212/212	331/331	127/127	236/236	163/163	260/266	230/230	266/266	158/161	136/136	170/172	176/179	164/164	327/327	311/311	155/158
MSA_40	MSA	125/125	206/212	334/337	127/127	239/239	157/157	260/260	236/242	266/266	142/159	136/145	170/172	179/179	161/168	321/327	314/314	155/176
MSA_41	MSA	125/133	212/212	334/334	127/127	236/236	163/163	266/266	236/245	266/266	142/164	145/145	178/178	176/179	164/164	321/321	314/314	173/173
MSA_42	MSA	133/133	206/206	331/337	127/132	236/239	163/163	260/266	242/245	263/263	161/164	136/136	172/178	179/179	161/164	321/327	314/314	176/179
MSA_43	MSA	0/0	212/212	331/337	0/0	239/239	163/163	260/266	0/0	263/263	158/159	136/142	170/178	179/179	161/164	321/321	311/314	173/173
MSA_44	MSA	0/0	212/212	331/331	127/132	239/239	163/163	260/266	236/242	263/266	161/164	142/142	170/170	176/179	164/164	321/327	311/314	155/155
MSA_45	MSA	133/133	212/212	334/334	127/133	239/239	144/163	260/266	242/245	266/272	159/161	136/136	170/170	167/179	161/168	321/333	314/314	176/176
MSA_46	MSA	133/133	212/212	334/337	127/133	236/239	163/163	260/266	242/245	263/266	159/161	142/142	178/178	167/179	161/164	321/321	314/314	158/173
MSA_47	MSA	133/133	212/212	334/334	127/132	239/239	157/163	266/266	236/236	266/272	159/161	136/145	170/178	170/179	164/164	321/327	314/314	155/173
MSA_48	MSA	0/0	212/218	334/334	127/127	236/239	163/163	263/266	242/242	263/266	158/161	136/145	170/170	176/179	161/164	321/333	311/314	155/158
MSA_49	MSA	133/133	206/212	337/337	127/127	236/239	154/163	260/272	236/245	266/266	142/159	145/145	172/176	170/179	161/164	327/327	311/314	155/173
